# Extrachromosomal Circular DNA Function as Mobile Elements to Alter the Mammalian Germline Genome

**DOI:** 10.64898/2026.09.03.749254

**Authors:** Xin Zhang, Melanie Evans, Shreya Rajachandran, Angie Huang, Yanfeng Zhang, Karla Saner, Lin Xu, Kyle E. Orwig, Remus-Laurentiu Stana, Orhan Bukulmez, Vladimir Seplyarskiy, Haiqi Chen

## Abstract

The viability of any species including the human requires that the germline genome is kept stable as it is transmitted across generations by the germ cells. Failure to safeguard the genome integrity and stability would lead to inherited diseases and infertility. Thus, a better understanding of the mechanisms that alter the germline genome is crucial to ensure human health and our continuation as a species. Here, we show that the extrachromosomal circular DNA (eccDNA) in the mouse and human male germline represents a new mechanism in altering the mammalian germline genome. To enable the tracking of germline eccDNA *in vivo*, we established a novel mouse model that allows the generation of a reporter eccDNA in a cell type-specific manner. Using this mouse model, we showed that eccDNA formed in the developing male germ cells can integrate into the germline genome. Using eccDNA-containing sperm for *in vitro* fertilization led to the eccDNA sequence being inherited by the embryos. By analyzing a large cohort of long-read whole genome sequencing data, we showed that eccDNA-mediated germline genome insertions represent an important source of human genome structural variations. Finally, by leveraging human sperm samples, we found that diabetes induces an increase in sperm eccDNA quantity, which is mediated at least in part through poly (ADP-ribose) polymerases. Together, our results provide new insights into how the mammalian germline genome can be altered, with important implications for human health and genome evolution.
