## Supplemental Table S3 for "Extrachromosomal Circular DNA Function as Mobile Elements to Alter the Mammalian Germline Genome"

### Sheet: Sheet1
Table S2. Primer sequences
Primer	Sequence
Splint_18SRNA_RIBOFISH_1	ACAAAATAGAACCGCGGTCCTATTCAA AAA AAA AAA AAA AAA AAA AAA AAA AAA AAA AAA AAA AAA AAA AAA AAA TAT CTT TAG T*G*T* /3InvdT/
Splint_18SRNA_RIBOFISH_2	CATCGTTTATGGTCGGAACTACGACAA AAA AAA AAA AAA AAA AAA AAA AAA AAA AAA AAA AAA AAA AAA AAA AAA TAT CTT TAG T*G*T* /3InvdT/
Splint_18SRNA_RIBOFISH_3	AGGTTTCCCGTGTTGAGTCAAATTAA AAA AAA AAA AAA AAA AAA AAA AAA AAA AAA AAA AAA AAA AAA AAA AAA TAT CTT TAG T*G*T* /3InvdT/
Splint_18SRNA_RIBOFISH_4	TGTTATTGCTCAATCTCGGGTGGCTAA AAA AAA AAA AAA AAA AAA AAA AAA AAA AAA AAA AAA AAA AAA AAA AAA TAT CTT TAG T*G*T* /3InvdT/
Splint_18SRNA_RIBOFISH_5	AGATAGTCAAGTTCGACCGTCTTCTAA AAA AAA AAA AAA AAA AAA AAA AAA AAA AAA AAA AAA AAA AAA AAA AAA TAT CTT TAG T*G*T* /3InvdT/
EGFP_RIBOFISH_padlock_1	/5Phos/AAGATAAACATCGTAGACTAcagctcgaccaggatgggcaTCAGGTCATACACTA
EGFP_RIBOFISH_padlock_2	/5Phos/AAGATAAACATCGTAGACTAcgtaggtcagggtggtcacgaTCAGGTCATACACTA
EGFP_RIBOFISH_padlock_3	/5Phos/AAGATAAACATCGTAGACTAtgaagaagatggtgcgctccTCAGGTCATACACTA
EGFP_RIBOFISH_padlock_4	/5Phos/AAGATAAACATCGTAGACTAttgtcggccatgatatagacgTCAGGTCATACACTA
EGFP_RIBOFISH_padlock_5	/5Phos/AAGATAAACATCGTAGACTAggcggtcacgaactccagcaTCAGGTCATACACTA
EGFP_RIBOFISH_primer_1	tgtggccgtttacgtcgccgGTGTCTACGATG
EGFP_RIBOFISH_primer_2	tagcggctgaagcactgcacGTGTCTACGATG
EGFP_RIBOFISH_primer_3	ggtcttgtagttgccgtcgtcGTGTCTACGATG
EGFP_RIBOFISH_primer_4	caccttgatgccgttcttctGTGTCTACGATG
EGFP_RIBOFISH_primer_5	tccatgccgagagtgatcccgGTGTCTACGATG
EGFP_STARFISH_padlock_1	/5Phos/ACATTAgggtagcggctgaagcactgAATTATTACCGGTGCATACACTAAAGATA
EGFP_STARFISH_padlock_2	/5Phos/ACATTAtgtcggccatgatatagacgAATTATTACCGGTGCATACACTAAAGATA
EGFP_STARFISH_padlock_3	/5Phos/ACATTAccgtaggtcagggtggtcacAATTATTACCGGTGCATACACTAAAGATA
EGFP_STARFISH_padlock_4	/5Phos/ACATTAtgaagttcaccttgatgccgAATTATTACCGGTGCATACACTAAAGATA
EGFP_STARFISH_primer_1	tcgtgctgcttcatgtggtcTAATGTTATCTT
EGFP_STARFISH_primer_2	ccttgatgccgttcttctgcTAATGTTATCTT
EGFP_STARFISH_primer_3	tagcggctgaagcactgcacTAATGTTATCTT
EGFP_STARFISH_primer_4	cctcgatgttgtggcggatcTAATGTTATCTT
eccDNA_RCAFISH_padlock_1	/5Phos/atgctatacgaagttatcttgaacgcgtccAATTATTACCGGTGCATACACTAAAGATAACATCTGTGTCTACTTCTGCTAATAAtctctggggctctataacttcgtataatgt
eccDNA_RCAFISH_prime_1	TTTAGTGTATGCACCGGT
Detection_probe	/5Alex647N/CATACACTAAAGATAACAT
eccDNA_P5_F	GAGCTTTGCTAACGGTCG
EGFP_R	ATGGCGGACTTGAAGAAG
Parp2 Floxed F	CCCCAAACCAGAGTCCCATCC
Parp2 Floxed R	CTCGAGTGTTTCACTGTGAGGGAG
Ddx4-Cre F	CACGTGCAGCCGTTTAAGCCGCGT
Ddx4-Cre R	TTCCCATTCTAAACAACACCCTGAA
Parp2 RT F	TCCTCCAAGAGTGCCAAT
Parp2 RT R	GCCTCCAGTAGTTCATTACA
EGFP RT F	GAAGAACGGCATCAAGGT
EGFP RT R	GCTCAGGTAGTGGTTGTC
Actb RT F	GCACCACACCTTCTACAA
Actb RT F	TACGACCAGAGGCATACA
eccDNA junction F	GCTGAGCAAGAGGTAAGG
eccDNA junction R	ATGGCGGACTTGAAGAAG
eccDNA reporter Rosa26 F	ACTTGTGGCCGTTTACGTCG
eccDNA reporter Rosa26 R	GGGTGAGCATGTCTTTAATCTACC
ms mt-Nd2 F	AACAAACGGTCTTATCCTTAACATAAC A
ms mt-Nd2 R	TGGGATCCCTTGAGTTACTTCTG
hu MT-ND2 F	TGCTTCTTCTCACATGACAA
hu MT-ND2 R	CTGCCTGCTATGATGGATAA
hu COX5B F	TCAGTCAGCGTCATAATTCA
hu COX5B R	TACACAGAAGACACAGAAGG
Ms Cox5b F	TCCATCAGCAACAAGAGAAT
Ms Cox5b R	CACATACAGTCCATCATACAC
