## Supplemental Table S1 for "Extrachromosomal Circular DNA Function as Mobile Elements to Alter the Mammalian Germline Genome"

read	genome_chr	genome_bp	strand	ecc_block	mate_chr	mate_pos	mapq1	mapq2
dd7ed1ec-5b3e-4295-8a3e-9e303c0bd81f	8	7093884	+	eccDNA_EGFP:67-561	8	7093884	55	60
dd7ed1ec-5b3e-4295-8a3e-9e303c0bd81f	8	7093884	-	eccDNA_EGFP:67-561	8	7093884	60	60
dd7ed1ec-5b3e-4295-8a3e-9e303c0bd81f	8	7094613	-	eccDNA_EGFP:67-561	8	7094613	60	60
dd7ed1ec-5b3e-4295-8a3e-9e303c0bd81f	8	7093884	+	eccDNA_EGFP:278-565	8	7093884	55	55
dd7ed1ec-5b3e-4295-8a3e-9e303c0bd81f	8	7093884	-	eccDNA_EGFP:278-565	8	7093884	60	55
dd7ed1ec-5b3e-4295-8a3e-9e303c0bd81f	8	7095030	-	eccDNA_EGFP:278-565	8	7094613	60	55
3d6102e8-2daf-4ecc-88ce-9ea813117bcc	8	7093853	+	eccDNA_EGFP:300-565	8	7093853	60	54
42e0d355-3e55-4e2e-998c-4b1bc3777f6c	10	118935581	-	eccDNA_EGFP:312-557	10	118935215	60	40
42e0d355-3e55-4e2e-998c-4b1bc3777f6c	10	118935620	+	eccDNA_EGFP:312-557	10	118935280	52	40
42e0d355-3e55-4e2e-998c-4b1bc3777f6c	10	118935614	-	eccDNA_EGFP:312-557	10	118935280	60	40
42e0d355-3e55-4e2e-998c-4b1bc3777f6c	10	118935581	-	eccDNA_EGFP:448-565	10	118935215	60	30
42e0d355-3e55-4e2e-998c-4b1bc3777f6c	10	118935620	+	eccDNA_EGFP:448-565	10	118935280	52	30
42e0d355-3e55-4e2e-998c-4b1bc3777f6c	10	118935614	-	eccDNA_EGFP:448-565	10	118935280	60	30
dd7ed1ec-5b3e-4295-8a3e-9e303c0bd81f	10	118935215	-	eccDNA_EGFP:67-561	10	118935215	60	60
dd7ed1ec-5b3e-4295-8a3e-9e303c0bd81f	10	118935598	+	eccDNA_EGFP:67-561	10	118935280	45	60
dd7ed1ec-5b3e-4295-8a3e-9e303c0bd81f	10	118935582	-	eccDNA_EGFP:278-565	10	118935215	60	55
dd7ed1ec-5b3e-4295-8a3e-9e303c0bd81f	10	118935280	+	eccDNA_EGFP:278-565	10	118935280	45	55
a573a4a4-0e19-4645-85f6-07da01074bd2	10	118935275	+	eccDNA_EGFP:30-565	10	118935275	45	60
dd7ed1ec-5b3e-4295-8a3e-9e303c0bd81f	11	75169503	+	eccDNA_EGFP:67-561	11	75169278	54	60
dd7ed1ec-5b3e-4295-8a3e-9e303c0bd81f	11	75169278	+	eccDNA_EGFP:278-565	11	75169278	54	55
a573a4a4-0e19-4645-85f6-07da01074bd2	11	75168977	-	eccDNA_EGFP:30-565	11	75168702	60	60
a573a4a4-0e19-4645-85f6-07da01074bd2	11	75168958	+	eccDNA_EGFP:30-565	11	75168958	60	60
1c8da7c5-5800-484c-98e6-c340f1c01f6e	11	75169333	-	eccDNA_EGFP:300-565	11	75169333	46	60
1c8da7c5-5800-484c-98e6-c340f1c01f6e	11	75169333	-	eccDNA_EGFP:300-565	11	75169333	46	60
a573a4a4-0e19-4645-85f6-07da01074bd2	14	44671971	+	eccDNA_EGFP:30-565	14	44671469	47	60
a573a4a4-0e19-4645-85f6-07da01074bd2	14	44671954	-	eccDNA_EGFP:30-565	14	44671469	37	60
dd7ed1ec-5b3e-4295-8a3e-9e303c0bd81f	17	4676441	-	eccDNA_EGFP:67-561	17	4676441	25	60
dd7ed1ec-5b3e-4295-8a3e-9e303c0bd81f	17	4676441	-	eccDNA_EGFP:278-565	17	4676441	25	55
2574c423-30f9-41db-a11d-a64b8ec884d4	17	4676441	-	eccDNA_EGFP:300-565	17	4676441	28	60
2574c423-30f9-41db-a11d-a64b8ec884d4	17	4676441	-	eccDNA_EGFP:300-565	17	4676441	28	60
2574c423-30f9-41db-a11d-a64b8ec884d4	17	4676441	-	eccDNA_EGFP:431-565	17	4676441	28	60
2c645210-4624-49f2-b58c-31fd631519da	17	4676873	-	eccDNA_EGFP:300-565	17	4676441	37	60
2c645210-4624-49f2-b58c-31fd631519da	17	4676873	-	eccDNA_EGFP:300-565	17	4676441	60	60
2c645210-4624-49f2-b58c-31fd631519da	17	4676873	-	eccDNA_EGFP:300-565	17	4676441	60	60
2c645210-4624-49f2-b58c-31fd631519da	17	4676873	-	eccDNA_EGFP:300-565	17	4676441	37	60
2c645210-4624-49f2-b58c-31fd631519da	17	4676873	-	eccDNA_EGFP:300-565	17	4676441	60	60
2c645210-4624-49f2-b58c-31fd631519da	17	4676873	-	eccDNA_EGFP:300-565	17	4676441	60	60
2c645210-4624-49f2-b58c-31fd631519da	17	4676873	-	eccDNA_EGFP:300-565	17	4676441	37	60
2c645210-4624-49f2-b58c-31fd631519da	17	4676873	-	eccDNA_EGFP:300-565	17	4676441	60	60
2c645210-4624-49f2-b58c-31fd631519da	17	4676873	-	eccDNA_EGFP:300-565	17	4676441	60	60
2c645210-4624-49f2-b58c-31fd631519da	17	4676873	-	eccDNA_EGFP:300-514	17	4676441	37	60
2c645210-4624-49f2-b58c-31fd631519da	17	4676873	-	eccDNA_EGFP:300-514	17	4676441	60	60
2c645210-4624-49f2-b58c-31fd631519da	17	4676873	-	eccDNA_EGFP:300-514	17	4676441	60	60
1c319910-e5ec-4b94-89d9-b656230c1043	17	4676441	-	eccDNA_EGFP:314-565	17	4676441	27	60
1c319910-e5ec-4b94-89d9-b656230c1043	17	4676441	-	eccDNA_EGFP:314-565	17	4676441	39	60
1c319910-e5ec-4b94-89d9-b656230c1043	17	4676441	-	eccDNA_EGFP:439-565	17	4676441	27	39
1c319910-e5ec-4b94-89d9-b656230c1043	17	4676441	-	eccDNA_EGFP:439-565	17	4676441	39	39
72ac7390-4ae1-4eca-868b-0daed0abca5d	17	4676873	-	eccDNA_EGFP:0-565	17	4676466	38	60
72ac7390-4ae1-4eca-868b-0daed0abca5d	17	4676873	-	eccDNA_EGFP:67-565	17	4676466	38	60
