## Supplemental Table S2 for "Extrachromosomal Circular DNA Function as Mobile Elements to Alter the Mammalian Germline Genome"

confidence_category	chrom	pos	variant_ids	original_classes	revcomp_classes	original_source_intervals	revcomp_source_intervals	inserted_lengths	ACs	min_block_count	max_query_overlap_fraction	max_source_overlap_fraction	reasons
high_confidence	chr1	74246784	chr1-74246784-INS->s60141>s52935>s52936>s60142-2676_alt1	circular_permutation_same_strand	circular_permutation_reverse_strand	chr1:74404588-74407269:+	chr1:74404588-74407269:-	2676	3	2	0.0019	0.0000
high_confidence	chr1	225056797	chr1-225056797-INS->s15938>s970977>s15939-1665_alt1	circular_permutation_same_strand	circular_permutation_reverse_strand	chr1:225868563-225870234:+	chr1:225868563-225870234:-	1665	4	6	0.0121	0.0090
soft_edge_review	chr1	239163226	chr1-239163226-INS->s18416>s1115296>s18417-1561_alt1	circular_permutation_same_strand	circular_permutation_reverse_strand	chr1:239749397-239751013:+	chr1:239749397-239751013:-	1561	1	7	0.0357	0.0006	query block overlap 0.036
high_confidence	chr10	335219	chr10-335219-INS->s444227>s974832>s444228-139_alt1	circular_permutation_same_strand	circular_permutation_reverse_strand	chr10:341431-341571:+	chr10:341431-341571:-	139	1214	2	0.0071	0.0000
high_confidence	chr10	17647661	chr10-17647661-INS->s448633<s494464>s448634-179_alt1	circular_permutation_reverse_strand	circular_permutation_same_strand	chr2:222816819-222816997:-	chr2:222816819-222816997:+	179	469	2	0.0000	0.0000
high_confidence	chr10	26969226	chr10-26969226-INS->s449721<s478086<s478085<s478084<s478083<s478082<s478081<s478080>s449722-4727_alt1	circular_permutation_same_strand	circular_permutation_reverse_strand	chr10:26935698-26940378:+	chr10:26935698-26940378:-	4727	259	11	0.0000	0.0000
high_confidence	chr10	74286117	chr10-74286117-INS->s463200>s1044184>s463201-275_alt1	circular_permutation_same_strand	circular_permutation_reverse_strand	chr10:73414652-73414926:+	chr10:73414652-73414926:-	275	1	2	0.0000	0.0000
hard_edge_nonconfident	chr10	123485059	chr10-123485059-COMPLEX->s468513>s488437>s488438>s488439>s488440>s488441>s468515-3474_alt1	circular_permutation_same_strand	linear_reverse_strand	chr10:122595305-122598879:+	chr10:122595305-122598879:-	3474	3	2	0.0203	0.0000	original AB->BA cluster is not AB->BA after reverse-complement sanity check; 2-block call with one near-full-length block plus a small terminal block
high_confidence	chr10	132967829	chr10-132967829-INS->s470868>s490183>s470869-1554_alt1	circular_permutation_same_strand	circular_permutation_reverse_strand	chr10:132026748-132028326:+	chr10:132026748-132028326:-	1554	4	3	0.0152	0.0000
high_confidence	chr11	1642574	chr11-1642574-INS->s496752>s998059>s496753-241_alt1	circular_permutation_same_strand	circular_permutation_reverse_strand	chr11:1561102-1561349:+	chr11:1561102-1561349:-	241	2	2	0.0207	0.0000
high_confidence	chr11	5308138	chr11-5308138-INS->s497895<s522109<s522108<s522107<s522106<s522105>s497896-4930_alt1	circular_permutation_same_strand	circular_permutation_reverse_strand	chr11:5250078-5255051:+	chr11:5250078-5255051:-	4930	708	9	0.0103	0.0014
high_confidence	chr11	14082984	chr11-14082984-INS->s498969<s520913>s498970-4563_alt1	circular_permutation_same_strand	circular_permutation_reverse_strand	chr11:13988081-13992618:+	chr11:13988081-13992618:-	4563	5	11	0.0000	0.0000
high_confidence	chr11	41450530	chr11-41450530-INS->s502387>s516938>s520338>s502389-127_alt1	circular_permutation_same_strand	circular_permutation_reverse_strand	chr14:89506470-89506595:+	chr14:89506470-89506595:-	128	648	2	0.0000	0.0000
high_confidence	chr11	50609646	chr11-50609646-INS->s503819>s998242>s998243>s998244>s998245>s998246>s998247>s503820-2568_alt1	circular_permutation_same_strand	circular_permutation_reverse_strand	chr11:50430492-50433082:+	chr11:50430492-50433082:-	2568	1	8	0.0108	0.0023
soft_edge_review	chr11	71386015	chr11-71386015-COMPLEX->s507751>s507752<s520251>s507753>s507754>s507755>s507756-544_alt1	circular_permutation_same_strand	circular_permutation_reverse_strand	chr11:71459054-71459479:+	chr11:71459054-71459479:-	404	1934	2	0.0494	0.0000	query block overlap 0.049
high_confidence	chr11	92899931	chr11-92899931-COMPLEX->s510492<s522032>s510494-3748_alt1	circular_permutation_same_strand	circular_permutation_reverse_strand	chr11:92971204-92974852:+	chr11:92971204-92974852:-	3748	5	4	0.0019	0.0285
high_confidence	chr11	99475383	chr11-99475383-INS->s511372>s998484>s1097931>s998486>s511373-372_alt1	circular_permutation_same_strand	circular_permutation_reverse_strand	chr11:99468968-99469337:+	chr11:99468968-99469337:-	372	5	2	0.0000	0.0000
high_confidence	chr11	114615571	chr11-114615571-INS->s513072>s989634>s513073-335_alt1	circular_permutation_same_strand	circular_permutation_reverse_strand	chr11:114604892-114605224:+	chr11:114604892-114605224:-	335	72	2	0.0000	0.0000
high_confidence	chr12	37947073	chr12-37947073-INS->s530890<s552527<s552526<s552525>s530891-4291_alt1	circular_permutation_same_strand	circular_permutation_reverse_strand	chr12:37994471-37998779:+	chr12:37994471-37998779:-	4291	41	8	0.0059	0.0023
high_confidence	chr12	49356784	chr12-49356784-INS->s532383>s553181>s532384-2020_alt1	circular_permutation_same_strand	circular_permutation_reverse_strand	chr12:49392823-49394868:+	chr12:49392823-49394868:-	2020	2	2	0.0122	0.0000
high_confidence	chr12	51110436	chr12-51110436-INS->s532682<s552903>s532683-1356_alt1	circular_permutation_same_strand	circular_permutation_reverse_strand	chr12:51147341-51148656:+	chr12:51147341-51148656:-	1356	2	4	0.0000	0.0000
high_confidence	chr12	96260595	chr12-96260595-INS->s538007>s1033596>s1033597>s538008-481_alt1	circular_permutation_same_strand	circular_permutation_reverse_strand	chr12:96286161-96286635:+	chr12:96286161-96286635:-	481	3	2	0.0000	0.0000
high_confidence	chr13	71590958	chr13-71590958-INS->s564397>s1012889>s564398-566_alt1	circular_permutation_same_strand	circular_permutation_reverse_strand	chr13:72369257-72369828:+	chr13:72369257-72369828:-	566	2	3	0.0192	0.0087
high_confidence	chr14	59112275	chr14-59112275-INS->s601526<s621904>s601527-184_alt1	circular_permutation_same_strand	circular_permutation_reverse_strand	chr14:64907321-64907506:+	chr14:64907321-64907506:-	184	42	2	0.0054	0.0000
soft_edge_review	chr14	68542842	chr14-68542842-INS->s602592>s625405>s602593-1441_alt1	circular_permutation_same_strand	circular_permutation_reverse_strand	chr14:74333686-74335140:+	chr14:74333686-74335140:-	1441	7	2	0.0089	0.0000	2-block call with one near-full-length block plus a small terminal block
high_confidence	chr15	20259655	chr15-20259655-INS->s643756>s1128639>s643757-4419_alt1	circular_permutation_same_strand	circular_permutation_reverse_strand	chr15:22587078-22591486:+	chr15:22587078-22591486:-	4419	2	4	0.0046	0.0071
high_confidence	chr15	70434092	chr15-70434092-INS->s650436>s1007237>s650437-268_alt1	circular_permutation_same_strand	circular_permutation_reverse_strand	chr15:72616656-72616924:+	chr15:72616656-72616924:-	268	1	2	0.0000	0.0000
high_confidence	chr15	78578938	chr15-78578938-INS->s651502>s1007321>s651503-327_alt1	circular_permutation_same_strand	circular_permutation_reverse_strand	chr15:80715081-80715409:+	chr15:80715081-80715409:-	327	1	3	0.0000	0.0031
high_confidence	chr16	11603642	chr16-11603642-INS->s679866>s1081585>s679867-858_alt1	circular_permutation_same_strand	circular_permutation_reverse_strand	chr16:11567194-11568066:+	chr16:11567194-11568066:-	858	1	5	0.0120	0.0000
high_confidence	chr16	12662858	chr16-12662858-INS->s680051>s979352>s979353>s979354>s680052-824_alt1	circular_permutation_same_strand	circular_permutation_reverse_strand	chr16:12625687-12626485:+	chr16:12625687-12626485:-	824	7	4	0.0000	0.0000
high_confidence	chr16	22966959	chr16-22966959-INS->s681599<s698474>s681600-1274_alt1	circular_permutation_same_strand	circular_permutation_reverse_strand	chr16:22688122-22689425:+	chr16:22688122-22689425:-	1274	369	4	0.0208	0.0077
soft_edge_review	chr16	95885759	chr16-95885759-INS->s693761>s979654>s693762-311_alt1	circular_permutation_same_strand	circular_permutation_reverse_strand	chr16:89800990-89801317:+	chr16:89800990-89801317:-	311	1817	2	0.0489	0.0000	query block overlap 0.049
high_confidence	chr17	76287268	chr17-76287268-INS->s718786>s982353>s718787-213_alt1	circular_permutation_same_strand	circular_permutation_reverse_strand	chr17:75394983-75395195:+	chr17:75394983-75395195:-	213	2	2	0.0000	0.0000
high_confidence	chr17	77996559	chr17-77996559-COMPLEX->s719064>s982358>s719066-1008_alt1	circular_permutation_same_strand	circular_permutation_reverse_strand	chr17:77103274-77104309:+	chr17:77103274-77104309:-	1008	11	2	0.0233	0.0000
high_confidence	chr18	66344391	chr18-66344391-INS->s750201>s1008742>s1008743>s750202-116_alt1	circular_permutation_same_strand	circular_permutation_reverse_strand	chr18:66146393-66146513:+	chr18:66146393-66146513:-	116	1	2	0.0252	0.0000
high_confidence	chr19	5748345	chr19-5748345-INS->s765149<s783189>s765150-155_alt1	circular_permutation_same_strand	circular_permutation_reverse_strand	chr19:5761463-5761619:+	chr19:5761463-5761619:-	155	1275	2	0.0064	0.0000
high_confidence	chr19	58863711	chr19-58863711-INS->s780560>s1083649>s780561-342_alt1	circular_permutation_same_strand	circular_permutation_reverse_strand	chr19:55774290-55774637:+	chr19:55774290-55774637:-	342	1	2	0.0058	0.0000
high_confidence	chr2	14615462	chr2-14615462-INS->s72440>s1045496>s72441-223_alt1	circular_permutation_same_strand	circular_permutation_reverse_strand	chr2:14584556-14584779:+	chr2:14584556-14584779:-	223	1	2	0.0092	0.0000
high_confidence	chr2	21094177	chr2-21094177-INS->s73226>s91668>s1034888>s91670>s91671>s73227-203_alt1	circular_permutation_same_strand	circular_permutation_reverse_strand	chr2:21060854-21061058:+	chr2:21060854-21061058:-	203	2	2	0.0049	0.0000
high_confidence	chr2	121479802	chr2-121479802-INS->s90967>s971586>s971587>s90968-506_alt1	circular_permutation_same_strand	circular_permutation_reverse_strand	chr2:121044138-121044651:+	chr2:121044138-121044651:-	506	10	2	0.0099	0.0000
high_confidence	chr2	122802526	chr2-122802526-INS->s91142<s118416>s1086121>s1046570<s118413>s91143-333_alt1	circular_permutation_same_strand	circular_permutation_reverse_strand	chr2:122367032-122367371:+	chr2:122367032-122367371:-	333	2	2	0.0177	0.0000
high_confidence	chr2	132510891	chr2-132510891-INS->s94091<s108075<s108074<s108073<s108072<s108071>s94092-3041_alt1	circular_permutation_same_strand	circular_permutation_reverse_strand	chr2:132073239-132076205:+	chr2:132073239-132076205:-	3041	88	7	0.0000	0.0068
soft_edge_review	chr2	199691921	chr2-199691921-INS->s102882>s971991>s971992>s102883-1500_alt1	circular_permutation_same_strand	circular_permutation_reverse_strand	chr2:199206805-199208346:+	chr2:199206805-199208346:-	1500	16	5	0.0325	0.0052	query block overlap 0.033
high_confidence	chr20	8686454	chr20-8686454-INS->s794660<s823263>s985688<s823261>s794662-389_alt1	circular_permutation_same_strand	circular_permutation_reverse_strand	chr20:8644219-8644602:+	chr20:8644219-8644602:-	390	3	2	0.0000	0.0026
high_confidence	chr20	57164388	chr20-57164388-INS->s812289>s1025852>s812290-239_alt1	circular_permutation_same_strand	circular_permutation_reverse_strand	chr20:55389271-55389510:+	chr20:55389271-55389510:-	239	1	3	0.0000	0.0000
high_confidence	chr20	65068695	chr20-65068695-INS->s814780<s842914<s842913<s842912>s814781-140_alt1	circular_permutation_same_strand	circular_permutation_reverse_strand	chr20:63262674-63262810:+	chr20:63262674-63262810:-	140	259	2	0.0000	0.0000
high_confidence	chr20	65952790	chr20-65952790-INS->s815709>s983556>s983557>s815710-240_alt1	circular_permutation_same_strand	circular_permutation_reverse_strand	chr20:64131181-64131424:+	chr20:64131181-64131424:-	240	6	2	0.0123	0.0000
soft_edge_review	chr21	29211617	chr21-29211617-INS->s864222<s884231>s864223-563_alt1	circular_permutation_same_strand	circular_permutation_reverse_strand	chr21:30843791-30844377:+	chr21:30843791-30844377:-	563	4	3	0.0393	0.0000	query block overlap 0.039
high_confidence	chr3	63199388	chr3-63199388-INS->s145235<s154719<s154718<s154717>s145236-1345_alt1	circular_permutation_same_strand	circular_permutation_reverse_strand	chr3:63155634-63156990:+	chr3:63155634-63156990:-	1345	13	4	0.0083	0.0000
high_confidence	chr3	82203073	chr3-82203073-INS->s147697>s1027092>s147698-340_alt1	circular_permutation_same_strand	circular_permutation_reverse_strand	chr3:82149840-82150179:+	chr3:82149840-82150179:-	340	1	2	0.0000	0.0000
high_confidence	chr3	107643454	chr3-107643454-COMPLEX->s155232<s171905>s155234-4832_alt1	circular_permutation_same_strand	circular_permutation_reverse_strand	chr3:104925173-104930034:+	chr3:104925173-104930034:-	4832	2	11	0.0125	0.0063
high_confidence	chr3	126041828	chr3-126041828-INS->s157259>s1027603>s157260-251_alt1	circular_permutation_same_strand	circular_permutation_reverse_strand	chr3:123321626-123321878:+	chr3:123321626-123321878:-	251	2	2	0.0041	0.0000
high_confidence	chr3	183528148	chr3-183528148-INS->s164682>s981165>s164683-306_alt1	circular_permutation_same_strand	circular_permutation_reverse_strand	chr3:180726125-180726431:+	chr3:180726125-180726431:-	306	3	3	0.0098	0.0065
soft_edge_review	chr4	14043339	chr4-14043339-COMPLEX->s190742>s1133866>s190744-4155_alt1	circular_permutation_same_strand	circular_permutation_reverse_strand	chr4:14063654-14067556:+	chr4:14063654-14067556:-	4155	1	2	0.0000	0.0156	2-block call with one near-full-length block plus a small terminal block
high_confidence	chr4	73676326	chr4-73676326-INS->s201444>s201573>s201574>s201575>s201445-219_alt1	circular_permutation_same_strand	circular_permutation_reverse_strand	chr4:70336687-70336913:+	chr4:70336687-70336913:-	219	40	2	0.0267	0.0000
high_confidence	chr4	132970611	chr4-132970611-INS->s208628<s195031>s208629-2415_alt1	circular_permutation_same_strand	circular_permutation_reverse_strand	chr4:129666687-129669145:+	chr4:129666687-129669145:-	2415	17	8	0.0199	0.0024
high_confidence	chr4	141083134	chr4-141083134-INS->s209696>s184108>s209699-1734_alt1	circular_permutation_same_strand	circular_permutation_reverse_strand	chr4:137758761-137760496:+	chr4:137758761-137760496:-	1734	3	3	0.0000	0.0000
high_confidence	chr5	17996299	chr5-17996299-INS->s243018>s1002219>s1002220>s1002221>s243019-1053_alt1	circular_permutation_same_strand	circular_permutation_reverse_strand	chr5:17994242-17995325:+	chr5:17994242-17995325:-	1053	5	2	0.0290	0.0000
high_confidence	chr5	100897059	chr5-100897059-INS->s258631>s1020975>s258632-323_alt1	circular_permutation_same_strand	circular_permutation_reverse_strand	chr5:100389098-100389423:+	chr5:100389098-100389423:-	323	1851	2	0.0062	0.0000
high_confidence	chr5	124633536	chr5-124633536-INS->s261435<s236742>s261436-2078_alt1	circular_permutation_same_strand	circular_permutation_reverse_strand	chr5:124116015-124118065:+	chr5:124116015-124118065:-	2078	65	3	0.0000	0.0000
high_confidence	chr5	181063688	chr5-181063688-INS->s268669<s223649<s223648>s1030978<s223645>s268670-259_alt1	circular_permutation_same_strand	circular_permutation_reverse_strand	chr5:180507736-180507999:+	chr5:180507736-180507999:-	259	2	2	0.0152	0.0000
high_confidence	chr6	13180913	chr6-13180913-INS->s281086>s990006>s281087-336_alt1	circular_permutation_same_strand	circular_permutation_reverse_strand	chr6:13307593-13307931:+	chr6:13307593-13307931:-	336	2	3	0.0262	0.0174
high_confidence	chr6	69189875	chr6-69189875-INS->s289001>s1038547>s1038548>s289002-917_alt1	circular_permutation_same_strand	circular_permutation_reverse_strand	chr6:68025285-68026207:+	chr6:68025285-68026207:-	917	2	5	0.0044	0.0000
high_confidence	chr6	96867029	chr6-96867029-INS->s292238>s990356>s292239-263_alt1	circular_permutation_same_strand	circular_permutation_reverse_strand	chr6:95695915-95696187:+	chr6:95695915-95696187:-	263	4	2	0.0038	0.0000
high_confidence	chr6	125815740	chr6-125815740-COMPLEX->s295375>s1039230>s295378-2017_alt1	circular_permutation_same_strand	circular_permutation_reverse_strand	chr6:124628017-124629915:+	chr6:124628017-124629915:-	2017	5	5	0.0000	0.0419
high_confidence	chr6	145706552	chr6-145706552-INS->s297445>s1039454>s297446-335_alt1	circular_permutation_same_strand	circular_permutation_reverse_strand	chr6:144513806-144514144:+	chr6:144513806-144514144:-	335	2	2	0.0090	0.0000
high_confidence	chr6	163596154	chr6-163596154-INS->s300508>s277943>s300509-3332_alt1	circular_permutation_same_strand	circular_permutation_reverse_strand	chr6:162232330-162235658:+	chr6:162232330-162235658:-	3332	1	14	0.0000	0.0000
high_confidence	chr7	2241316	chr7-2241316-INS->s354438>s1034998>s354439-186_alt1	circular_permutation_same_strand	circular_permutation_reverse_strand	chr7:2127666-2127852:+	chr7:2127666-2127852:-	186	1	2	0.0109	0.0000
high_confidence	chr7	29649794	chr7-29649794-INS->s358604>s1035315>s358605-163_alt1	circular_permutation_same_strand	circular_permutation_reverse_strand	chr7:29511802-29511964:+	chr7:29511802-29511964:-	163	1	2	0.0061	0.0061
high_confidence	chr7	35220353	chr7-35220353-INS->s359244>s1000080>s359245-475_alt1	circular_permutation_same_strand	circular_permutation_reverse_strand	chr7:35079113-35079588:+	chr7:35079113-35079588:-	475	3	2	0.0000	0.0000
high_confidence	chr7	58010291	chr7-58010291-INS->s305118<s333035<s333034<s333033>s305119-686_alt1	circular_permutation_same_strand	circular_permutation_reverse_strand	chr7:57765385-57766088:+	chr7:57765385-57766088:-	686	341	3	0.0257	0.0000
high_confidence	chr7	60096669	chr7-60096669-INS->s309456>s339749<s348876<s348875<s348874>s339751>s309457-2563_alt1,chr7-60096669-INS->s309456>s339749<s348876>s1116662<s348874>s339751>s309457-2482_alt1	circular_permutation_same_strand,circular_permutation_same_strand	circular_permutation_reverse_strand,circular_permutation_reverse_strand	chr7:61651028-61653611:+,chr7:61651028-61653611:+	chr7:61651028-61653611:-,chr7:61651028-61653611:-	2563,2482	121,3	10	0.0080	0.0000
high_confidence	chr7	60147700	chr7-60147700-INS->s309480>s351193>s309481-1886_alt1	circular_permutation_same_strand	circular_permutation_reverse_strand	chr7:62131856-62133779:+	chr7:62131856-62133779:-	1886	12	3	0.0193	0.0000
soft_edge_review	chr7	68904825	chr7-68904825-INS->s311599>s337398>s311600-311_alt1	circular_permutation_same_strand	circular_permutation_reverse_strand	chr7:67684807-67685124:+	chr7:67684807-67685124:-	311	1	2	0.0372	0.0186	query block overlap 0.037
high_confidence	chr7	159074005	chr7-159074005-INS->s325187<s333702>s325188-483_alt1	circular_permutation_same_strand	circular_permutation_reverse_strand	chr7:157883602-157884099:+	chr7:157883602-157884099:-	483	520	3	0.0286	0.0000
hard_edge_nonconfident	chr8	12658961	chr8-12658961-COMPLEX->s366701>s390078>s366703-4737_alt1	circular_permutation_same_strand	complex_reverse_order	chr8:12133016-12137927:+	chr8:12133016-12137927:-	4737	186	16	0.0208	0.0000	original AB->BA cluster is not AB->BA after reverse-complement sanity check
high_confidence	chr8	44055282	chr8-44055282-INS->s370876>s394332>s394333>s370877-4521_alt1	circular_permutation_same_strand	circular_permutation_reverse_strand	chr8:43776202-43780729:+	chr8:43776202-43780729:-	4521	61	5	0.0013	0.0000
high_confidence	chr9	31838386	chr9-31838386-INS->s398703>s429500>s429501>s398704-331_alt1	circular_permutation_same_strand	circular_permutation_reverse_strand	chr9:31822663-31822987:+	chr9:31822663-31822987:-	331	9	2	0.0000	0.0000
high_confidence	chr9	42428358	chr9-42428358-INS->s400129>s433503>s400130-1027_alt1	circular_permutation_reverse_strand	circular_permutation_same_strand	chr9:40866310-40867348:-	chr9:40866310-40867348:+	1027	765	3	0.0107	0.0000
high_confidence	chr9	122463221	chr9-122463221-INS->s417646>s428066>s428067>s417647-4630_alt1	circular_permutation_same_strand	circular_permutation_reverse_strand	chr9:110291169-110295796:+	chr9:110291169-110295796:-	4630	5	5	0.0030	0.0032
high_confidence	chr9	146461423	chr9-146461423-INS->s421160<s429306>s421161-1772_alt1	circular_permutation_same_strand	circular_permutation_reverse_strand	chr9:134246929-134248711:+	chr9:134246929-134248711:-	1772	10	5	0.0062	0.0006
high_confidence	chrX	719836	chrX-719836-INS->s931912>s954268>s931913-308_alt1	circular_permutation_same_strand	circular_permutation_reverse_strand	chrX:884597-884898:+	chrX:884597-884898:-	308	1049	3	0.0000	0.0000
